# Conserved strategies underpin the replicated evolution of aridity tolerance in trees

**DOI:** 10.1101/2025.03.06.641812

**Authors:** Ben Halliwell, Chris J. Blackman, Rachael V. Gallagher, Luke A. Yates, Travis G. Britton, Rebecca C. Jones, Dean Nicolle, Gabrielle E. Hartill, Ian J. Wright, Barbara R. Holland, Timothy J. Brodribb

## Abstract

Predicting forest responses to climate change requires a detailed understanding of trait-environment coordination. Adaptation to environment comprises both conserved and labile components of trait variation. However, few studies explore the decomposition of trait-environment relationships in a rigorous phylogenetic framework. Combining a revised phylogeny with trait, climate and soil data to achieve unprecedented species coverage (∼85%), we identified patterns of replicated evolution that allowed the evergreen tree genus, *Eucalyptus*, to rapidly radiate across Australia in response to aridification. Eucalypts from arid regions are short, produce dense wood, and have small, physically robust leaves with high nitrogen content, promoting hydraulic safety and economies in photosynthetic water use. Phylogenetic modelling reveals strong niche conservatism, with adaptation to aridity occurring primarily via clade-level divergences, followed by phylogenetically independent adjustments to local conditions. Ancestral state reconstructions accounting for trends in the paleoclimate record indicate that transitions in aridity tolerance are associated with distinct signals of environmental filtering and directional selection on functional trait variation. However, astonishing repeatability of trait changes in different clades reveals a narrow optimal solution to water availability, opening a path to predict future species distributions from phylogenetically structured trait data and signalling major implications for functional and species diversity under progressive climate change.
