## Supplementary material for "Conserved strategies underpin the replicated evolution of aridity tolerance in trees": data and code: Crisp_tip_matching.csv

taxon_crisp	taxon_sp	taxon	series
Euc_P6_Eucalyptus_balladoniensis	Eucalyptus_balladoniensis	Eucalyptus_balladoniensis	Balladonienses
euc_brockwayi_Cs474_P12MR_16	Eucalyptus_brockwayi	Eucalyptus_brockwayi	Brockwayanae
Euc_P2_Eucalyptus_behiana_646_A03	Eucalyptus_behriana	Eucalyptus_behriana	Buxeales
Euc_P4_Eucalyptus_behiana_441_H04	Eucalyptus_behriana	Eucalyptus_behriana	Buxeales
Euc_P2_Eucalyptus_dawsonii_762_D05	Eucalyptus_dawsonii	Eucalyptus_dawsonii	Buxeales
Euc_P2_Eucalyptus_intetexta_204_D07	Eucalyptus_intertexta	Eucalyptus_intertexta	Buxeales
P1_MR_Eucalyptus_intetexta_10617_P1_MR_A07	Eucalyptus_intertexta	Eucalyptus_intertexta	Buxeales
P13_MR_Eucalyptus_pesistens	Eucalyptus_persistens	Eucalyptus_persistens	Buxeales
P13_MR_Eucalyptus_populnea_bownii	Eucalyptus_populnea	Eucalyptus_populnea_brownii	Buxeales
P4_MR_Eucalyptus_populnea_10633_P4_MR_G06	Eucalyptus_populnea	Eucalyptus_populnea	Buxeales
Euc_P4_Eucalyptus_spasa_AHT	Eucalyptus_sparsa	Eucalyptus_sparsa	Buxeales
Euc_P4_Eucalyptus_calcicola	Eucalyptus_calcicola	Eucalyptus_calcicola	Calcicolae
euc_ligulata_Cs721_P12MR_12	Eucalyptus_ligulata	Eucalyptus_ligulata	Calcicolae
P1_MR_Eucalyptus_ligulata	Eucalyptus_ligulata	Eucalyptus_ligulata	Calcicolae
Euc_P6_Eucalyptus_vegandis	Eucalyptus_vegrandis	Eucalyptus_vegrandis	Clinatae
Euc_P4_Eucalyptus_vesiculosa_87_H02	Eucalyptus_vesiculosa	Eucalyptus_vesiculosa	Clinatae
P13_MR_Eucalyptus_boviniensis_11579_P13_MR_G01	Eucalyptus_broviniensis	Eucalyptus_broviniensis	Connexentes
Euc_P4_Eucalyptus_effusa	Eucalyptus_effusa	Eucalyptus_effusa	Contortae
P4_MR_Eucalyptus_effusa	Eucalyptus_effusa	Eucalyptus_effusa	Contortae
P4_MR_Eucalyptus_jimbelanica_11469_P4_MR_E01	Eucalyptus_jimberlanica	Eucalyptus_jimberlanica	Contortae
P4_MR_Eucalyptus_avida_11467_P4_MR_D01	Eucalyptus_ravida	Eucalyptus_ravida	Contortae
P4_MR_Eucalyptus_salubis_11463_P4_MR_B01	Eucalyptus_salubris	Eucalyptus_salubris	Contortae
P4_MR_Eucalyptus_teebra_11471_P4_MR_G01	Eucalyptus_terebra	Eucalyptus_terebra	Contortae
P1_MR_Eucalyptus_buracoppinensis_10744_P1_MR_B10	Eucalyptus_burracoppinensis	Eucalyptus_burracoppinensis	Curviptera
Euc_P4_Eucalyptus_dummondii	Eucalyptus_drummondii	Eucalyptus_drummondii	Curviptera
P3_MR_Eucalyptus_glomeosa_11454_P3_MR_C12	Eucalyptus_glomerosa	Eucalyptus_glomerosa	Curviptera
P4_MR_Eucalyptus_kingsmillii	Eucalyptus_kingsmillii	Eucalyptus_kingsmillii	Curviptera
P1_MR_Eucalyptus_leptopoda	Eucalyptus_leptopoda	Eucalyptus_leptopoda	Curviptera
Euc_P2_Eucalyptus_minniitchi_263_A07	Eucalyptus_minniritchi	Eucalyptus_minniritchi	Curviptera
Euc_P6_Eucalyptus_oldfieldii	Eucalyptus_oldfieldii	Eucalyptus_oldfieldii	Curviptera
P4_MR_Eucalyptus_oldfieldii_10775_P4_MR_F07	Eucalyptus_oldfieldii	Eucalyptus_oldfieldii	Curviptera
Euc_P4_Eucalyptus_obifolia_472_A05	Eucalyptus_orbifolia	Eucalyptus_orbifolia	Curviptera
Euc_P4_Eucalyptus_osacea_645_F02	Eucalyptus_rosacea	Eucalyptus_rosacea	Curviptera
P3_MR_Eucalyptus_sessilis_11437_P3_MR_C11	Eucalyptus_sessilis	Eucalyptus_sessilis	Curviptera
Euc_P4_Eucalyptus_youngiana_198_F09	Eucalyptus_youngiana	Eucalyptus_youngiana	Curviptera
Euc_P4_Eucalyptus_deanei_623_E03	Eucalyptus_deanei	Eucalyptus_deanei	Deaneanae
Euc_P4_Eucalyptus_ecurva_ANBG	Eucalyptus_decurva	Eucalyptus_decurva	Decurvae
Euc_P6_Eucalyptus_divesifolia	Eucalyptus_diversifolia	Eucalyptus_diversifolia	Diversiformae
P1_MR_Eucalyptus_divesifolia	Eucalyptus_diversifolia	Eucalyptus_diversifolia	Diversiformae
P4_MR_Eucalyptus_eectifolia_10977_P4_MR_E10	Eucalyptus_erectifolia	Eucalyptus_erectifolia	Diversiformae
euc_pachyloma_Cs426_P12MR_14	Eucalyptus_pachyloma	Eucalyptus_pachyloma	Diversiformae
euc_platydisca_CANB638520_P12MR_34	Eucalyptus_platydisca	Eucalyptus_platydisca	Diversiformae
P13_MR_Coymbia_abergiana_11644_P13_MR_E09	Corymbia_abergiana	Corymbia_abergiana	Dorsiventrales
P13_MR_Coymbia_abergiana_11656_P13_MR_F10	Corymbia_abergiana	Corymbia_abergiana	Dorsiventrales
P1_MR_Coymbia_arenaria_10558_P1_MR_A04	Corymbia_arenaria	Corymbia_arenaria	Dorsiventrales
P13_MR_Coymbia_hendersonii_11583_P13_MR_C02	Corymbia_hendersonii	Corymbia_hendersonii	Dorsiventrales
P13_MR_Coymbia_hylandii_11627_P13_MR_E07	Corymbia_hylandii	Corymbia_hylandii	Dorsiventrales
P13_MR_Coymbia_intermedia_11620_P13_MR_F06	Corymbia_intermedia	Corymbia_intermedia	Dorsiventrales
P13_MR_Coymbia_intermedia_11657_P13_MR_G10	Corymbia_intermedia	Corymbia_intermedia	Dorsiventrales
P13_MR_Coymbia_polycarpa_11621_P13_MR_G06	Corymbia_polycarpa	Corymbia_polycarpa	Dorsiventrales
P4_MR_Coymbia_ptychocarpa	Corymbia_ptychocarpa	Corymbia_ptychocarpa	Dorsiventrales
P13_MR_Coymbia_rhodops_11652_P13_MR_B10	Corymbia_rhodops	Corymbia_rhodops	Dorsiventrales
Euc_P8_Eucalyptus_ebbanoensis	Eucalyptus_ebbanoensis	Eucalyptus_ebbanoensis	Ebbanoenses
P1_MR_Eucalyptus_ebbanoensis	Eucalyptus_ebbanoensis	Eucalyptus_ebbanoensis	Ebbanoenses
P2_MR_Eucalyptus_ebbanoensis	Eucalyptus_ebbanoensis	Eucalyptus_ebbanoensis	Ebbanoenses
P1_MR_Eucalyptus_annulata_10970_P1_MR_E12	Eucalyptus_annulata	Eucalyptus_annulata	Erectae
P2_MR_Eucalyptus_aspatilis_11086_P2_MR_F04	Eucalyptus_aspratilis	Eucalyptus_aspratilis	Erectae
P1_MR_Eucalyptus_eemophila_10723_P1_MR_D09	Eucalyptus_eremophila	Eucalyptus_eremophila	Erectae
Euc_P6_Eucalyptus_mimica	Eucalyptus_mimica	Eucalyptus_mimica	Erectae
Euc_P6_Eucalyptus_platypus	Eucalyptus_platypus	Eucalyptus_platypus	Erectae
Euc_P4_Eucalyptus_potensa_14_D07	Eucalyptus_protensa	Eucalyptus_protensa	Erectae
euc_spathulata_Cs368_P12MR_18	Eucalyptus_spathulata	Eucalyptus_spathulata	Erectae
Euc_P4_Eucalyptus_steedmanii_585_E08	Eucalyptus_steedmanii	Eucalyptus_steedmanii	Erectae
P1_MR_Eucalyptus_stowadii_10765_P1_MR_B11	Eucalyptus_stowardii	Eucalyptus_stowardii	Erectae
Euc_P6_Eucalyptus_suggandis	Eucalyptus_suggrandis	Eucalyptus_suggrandis	Erectae
P1_MR_Eucalyptus_obliqua_9414_P1_MR_C01	Eucalyptus_obliqua	Eucalyptus_obliqua	Eucalyptus
P3_MR_Eucalyptus_ammophila_11413_P3_MR_F08	Eucalyptus_ammophila	Eucalyptus_ammophila	Exsertae
Euc_P4_Eucalyptus_amplifolia	Eucalyptus_amplifolia	Eucalyptus_amplifolia	Exsertae
P1_MR_Eucalyptus_apodophylla	Eucalyptus_apodophylla	Eucalyptus_apodophylla	Exsertae
P1_MR_Eucalyptus_bigaleita_10552_P1_MR_G03	Eucalyptus_bigalerita	Eucalyptus_bigalerita	Exsertae
P1_MR_Eucalyptus_camaldulensis_10583_P1_MR_E05	Eucalyptus_camaldulensis	Eucalyptus_camaldulensis	Exsertae
Euc_P6_Eucalyptus_camaldulensis	Eucalyptus_camaldulensis	Eucalyptus_camaldulensis	Exsertae
P4_MR_Eucalyptus_dealbata_11487_P4_MR_A03	Eucalyptus_dealbata	Eucalyptus_dealbata	Exsertae
Euc_P4_Eucalyptus_dealbata_212_B10	Eucalyptus_dealbata	Eucalyptus_dealbata	Exsertae
P1_MR_Eucalyptus_dwyei_10644_P1_MR_H08	Eucalyptus_dwyeri	Eucalyptus_dwyeri	Exsertae
Euc_P6_Eucalyptus_dwyei_9406593_D01	Eucalyptus_dwyeri	Eucalyptus_dwyeri	Exsertae
P1_MR_Eucalyptus_gillenii_10623_P1_MR_D07	Eucalyptus_gillenii	Eucalyptus_gillenii	Exsertae
P1_MR_Eucalyptus_hebertiana_10559_P1_MR_B04	Eucalyptus_herbertiana	Eucalyptus_herbertiana	Exsertae
P4_MR_Eucalyptus_houseana_10570_P4_MR_F05	Eucalyptus_houseana	Eucalyptus_houseana	Exsertae
P4_MR_Eucalyptus_infea_11489_P4_MR_C03	Eucalyptus_infera	Eucalyptus_infera	Exsertae
P3_MR_Eucalyptus_kabiana_11399_P3_MR_H07	Eucalyptus_kabiana	Eucalyptus_kabiana	Exsertae
P13_MR_Eucalyptus_lockyei	Eucalyptus_lockyeri	Eucalyptus_lockyeri	Exsertae
Euc_P6_Eucalyptus_lockyei	Eucalyptus_lockyeri	Eucalyptus_lockyeri	Exsertae
P13_MR_Eucalyptus_platyphylla_11600_P13_MR_D04	Eucalyptus_platyphylla	Eucalyptus_platyphylla	Exsertae
P13_MR_Eucalyptus_platyphylla_11653_P13_MR_C10	Eucalyptus_platyphylla	Eucalyptus_platyphylla	Exsertae
euc_tereticornis_Cs769_P12MR_8	Eucalyptus_tereticornis	Eucalyptus_tereticornis	Exsertae
Euc_P4_Eucalyptus_balanopelex_AHT	Eucalyptus_balanopelex	Eucalyptus_balanopelex	Falcatae
P1_MR_Eucalyptus_coopeiana_10716_P1_MR_C09	Eucalyptus_cooperiana	Eucalyptus_cooperiana	Falcatae
Euc_P2_Eucalyptus_kessellii	Eucalyptus_kessellii	Eucalyptus_kessellii	Falcatae
P3_MR_Eucalyptus_kessellii_11348_P3_MR_B04	Eucalyptus_kessellii	Eucalyptus_kessellii	Falcatae
Euc_P6_Eucalyptus_petensis_456210_E07	Eucalyptus_petrensis	Eucalyptus_petrensis	Falcatae
Euc_P4_Eucalyptus_pupurata_83_H05	Eucalyptus_purpurata	Eucalyptus_purpurata	Falcatae
Euc_P4_Eucalyptus_ecta_751_F11	Eucalyptus_recta	Eucalyptus_recta	Falcatae
Euc_P4_Eucalyptus_bookeriana	Eucalyptus_brookeriana	Eucalyptus_brookeriana	Foveolatae
Euc_P6_Eucalyptus_cadens_285_G01	Eucalyptus_cadens	Eucalyptus_cadens	Foveolatae
Euc_P2_Eucalyptus_camphoa	Eucalyptus_camphora	Eucalyptus_camphora	Foveolatae
Euc_P6_Eucalyptus_camphoa	Eucalyptus_camphora	Eucalyptus_camphora	Foveolatae
Euc_P8_Eucalyptus_ovata	Eucalyptus_ovata	Eucalyptus_ovata	Foveolatae
Euc_P6_Eucalyptus_odwayi_62705_D08	Eucalyptus_rodwayi	Eucalyptus_rodwayi	Foveolatae
Euc_P6_Eucalyptus_delegatensis	Eucalyptus_delegatensis	Eucalyptus_delegatensis	Fraxinales
Euc_P6_Eucalyptus_leptocalyx	Eucalyptus_leptocalyx	Eucalyptus_leptocalyx	Furfuraceae
Euc_P4_Eucalyptus_leptocalyx	Eucalyptus_leptocalyx	Eucalyptus_leptocalyx	Furfuraceae
P1_MR_Eucalyptus_platycoys_10748_P1_MR_C10	Eucalyptus_platycorys	Eucalyptus_platycorys	Furfuraceae
euc_globulus_CANB494954_P12MR_33	Eucalyptus_globulus	Eucalyptus_globulus	Globulares
euc_globulus_CANB688145_P12MR_35	Eucalyptus_globulus	Eucalyptus_globulus	Globulares
Euc_P2_Eucalyptus_goniocalyx	Eucalyptus_goniocalyx	Eucalyptus_goniocalyx	Globulares
P13_MR_Eucalyptus_magnificata_11576_P13_MR_D01	Eucalyptus_magnificata	Eucalyptus_magnificata	Heterophloiae
Euc_P6_Eucalyptus_polyanthemos	Eucalyptus_polyanthemos	Eucalyptus_polyanthemos	Heterophloiae
euc_extrica_CANB632680_P12MR_32	Eucalyptus_extrica	Eucalyptus_extrica	Heteropterae
P4_MR_Eucalyptus_gongylocapa_11097_P4_MR_A08	Eucalyptus_gongylocarpa	Eucalyptus_gongylocarpa	Heteropterae
P1_MR_Eucalyptus_jucunda_10837_P1_MR_F11	Eucalyptus_jucunda	Eucalyptus_jucunda	Heteropterae
P4_MR_Eucalyptus_odontocapa_10608_P4_MR_D06	Eucalyptus_odontocarpa	Eucalyptus_odontocarpa	Heteropterae
euc_pleurocarpa_Cs431_P12MR_15	Eucalyptus_pleurocarpa	Eucalyptus_pleurocarpa	Heteropterae
euc_selachiana_CANB632673_P12MR_37	Eucalyptus_selachiana	Eucalyptus_selachiana	Heteropterae
euc_selachiana_CANB693174_P12MR_38	Eucalyptus_selachiana	Eucalyptus_selachiana	Heteropterae
P4_MR_Eucalyptus_calycogona	Eucalyptus_calycogona	Eucalyptus_calycogona	Heterostemones
Euc_P4_Eucalyptus_calycogona	Eucalyptus_calycogona	Eucalyptus_calycogona	Heterostemones
Euc_P6_Eucalyptus_celastoides	Eucalyptus_celastroides	Eucalyptus_celastroides	Heterostemones
Euc_P2_Eucalyptus_gacilis_202_F04	Eucalyptus_gracilis	Eucalyptus_gracilis	Heterostemones
euc_insularis_Cs275_P12MR_39	Eucalyptus_insularis	Eucalyptus_insularis	Insulares
euc_insularis_CANB413807_P12MR_40	Eucalyptus_insularis	Eucalyptus_insularis	Insulares
Euc_P8_Coymbia_bleeseri_MC	Corymbia_bleeseri	Corymbia_bleeseri	Isobilaterales
P3_MR_Coymbia_chippendalei_11431_P3_MR_G10	Corymbia_chippendalei	Corymbia_chippendalei	Isobilaterales
Euc_P8_Coymbia_collina_MC	Corymbia_collina	Corymbia_collina	Isobilaterales
P1_MR_Coymbia_collina_10563_P1_MR_E04	Corymbia_collina	Corymbia_collina	Isobilaterales
P4_MR_Coymbia_dichromophloia_10528_P4_MR_B05	Corymbia_dichromophloia	Corymbia_dichromophloia	Isobilaterales
P13_MR_Coymbia_ellipsoidea_11651_P13_MR_A10	Corymbia_ellipsoidea	Corymbia_ellipsoidea	Isobilaterales
P1_MR_Coymbia_eremaea_terminalis	Corymbia_eremaea	Coymbia_eremaea_terminalis	Isobilaterales
P1_MR_Coymbia_eremaea_10624_P1_MR_E07	Corymbia_eremaea	Corymbia_eremaea	Isobilaterales
Euc_P6_Coymbia_eremaea	Corymbia_eremaea	Corymbia_eremaea	Isobilaterales
P13_MR_Coymbia_erythrophloia_11626_P13_MR_D07	Corymbia_erythrophloia	Corymbia_erythrophloia	Isobilaterales
P4_MR_Coymbia_hamersleyana_11131_P4_MR_F08	Corymbia_hamersleyana	Corymbia_hamersleyana	Isobilaterales
Euc_P8_Coymbia_hamersleyana_MC	Corymbia_hamersleyana	Corymbia_hamersleyana	Isobilaterales
P1_MR_Coymbia_latifolia_10550_P1_MR_F03	Corymbia_latifolia	Corymbia_latifolia	Isobilaterales
P1_MR_Coymbia_lenziana_10771_P1_MR_C11	Corymbia_lenziana	Corymbia_lenziana	Isobilaterales
P1_MR_Coymbia_nesophila_10553_P1_MR_H03	Corymbia_nesophila	Corymbia_nesophila	Isobilaterales
Euc_P8_Coymbia_nesophila_MC	Corymbia_nesophila	Corymbia_nesophila	Isobilaterales
P1_MR_Coymbia_terminalis_10525_P1_MR_G02	Corymbia_terminalis	Corymbia_terminalis	Isobilaterales
P1_MR_Coymbia_terminalis_10579_P1_MR_C05	Corymbia_terminalis	Corymbia_terminalis	Isobilaterales
P1_MR_Coymbia_terminalis_10621_P1_MR_B07	Corymbia_terminalis	Corymbia_terminalis	Isobilaterales
P3_MR_Coymbia_terminalis_11422_P3_MR_F09	Corymbia_terminalis	Corymbia_terminalis	Isobilaterales
P1_MR_Coymbia_terminalis_10580_P1_MR_D05	Corymbia_terminalis	Corymbia_terminalis	Isobilaterales
P4_MR_Eucalyptus_jacksonii_10952_P4_MR_G07	Eucalyptus_jacksonii	Eucalyptus_jacksonii	Jacksoniae
Euc_P2_Eucalyptus_etusa_726_G04	Eucalyptus_retusa	Eucalyptus_retusa	Lehmannianae
Euc_P2_Eucalyptus_talyubelup_724_E06	Eucalyptus_talyuberlup	Eucalyptus_talyuberlup	Lehmannianae
Euc_P4_Eucalyptus_gisea_690_G03	Eucalyptus_grisea	Eucalyptus_grisea	Lepidotae-Fimbriatia
Euc_P2_Eucalyptus_longiostrata_649_E02	Eucalyptus_longirostrata	Eucalyptus_longirostrata	Lepidotae-Fimbriatia
Euc_P4_Eucalyptus_punctata_387_C08	Eucalyptus_punctata	Eucalyptus_punctata	Lepidotae-Fimbriatia
P4_MR_Eucalyptus_aachnea	Eucalyptus_arachnae	Eucalyptus_arachnae	Levispermae
Euc_P2_Eucalyptus_clivicola_66_H07	Eucalyptus_clivicola	Eucalyptus_clivicola	Levispermae
Euc_P6_Eucalyptus_hebetifolia_467228_E01	Eucalyptus_hebetifolia	Eucalyptus_hebetifolia	Levispermae
Euc_P2_Eucalyptus_histophylla_12_B02	Eucalyptus_histophylla	Eucalyptus_histophylla	Levispermae
Euc_P6_Eucalyptus_subangusta	Eucalyptus_subangusta	Eucalyptus_subangusta	Levispermae
P4_MR_Eucalyptus_subangusta	Eucalyptus_subangusta	Eucalyptus_subangusta	Levispermae
Euc_P6_Eucalyptus_wandoo	Eucalyptus_wandoo	Eucalyptus_wandoo	Levispermae
P4_MR_Eucalyptus_bancoftii_11494_P4_MR_H03	Eucalyptus_bancroftii	Eucalyptus_bancroftii	Liberivalvae
Euc_P2_Eucalyptus_disclusa_232_H06	Eucalyptus_disclusa	Eucalyptus_disclusa	Liberivalvae
Euc_P6_Eucalyptus_paramattensis	Eucalyptus_parramattensis	Eucalyptus_parramattensis	Liberivalvae
Euc_P4_Eucalyptus_seeana_630_B03	Eucalyptus_seeana	Eucalyptus_seeana	Liberivalvae
euc_moorei_Cs574_P12MR_28	Eucalyptus_moorei	Eucalyptus_moorei	Longitudinales
Euc_P4_Eucalyptus_aticulata_186_C06	Eucalyptus_articulata	Eucalyptus_articulata	Loxophlebae
Euc_P6_Eucalyptus_loxophleba	Eucalyptus_loxophleba	Eucalyptus_loxophleba	Loxophlebae
Euc_P6_Eucalyptus_petaea_63_C02	Eucalyptus_petraea	Eucalyptus_petraea	Lucasianae
P1_MR_Eucalyptus_petaea_10727_P1_MR_F09	Eucalyptus_petraea	Eucalyptus_petraea	Lucasianae
Euc_P8_Coymbia_maculata_ANBG	Corymbia_maculata	Corymbia_maculata	Maculatae
P1_MR_Eucalyptus_agophloia_10634_P1_MR_G07	Eucalyptus_argophloia	Eucalyptus_argophloia	Melliodorae
Euc_P2_Eucalyptus_bosistoana_671_F02	Eucalyptus_bosistoana	Eucalyptus_bosistoana	Melliodorae
P1_MR_Eucalyptus_bevifolia_10584_P1_MR_F05	Eucalyptus_brevifolia	Eucalyptus_brevifolia	Melliodorae
P4_MR_Eucalyptus_bevifolia_10523_P4_MR_D12	Eucalyptus_brevifolia	Eucalyptus_brevifolia	Melliodorae
P1_MR_Eucalyptus_confluens_10578_P1_MR_B05	Eucalyptus_confluens	Eucalyptus_confluens	Melliodorae
Euc_P8_Eucalyptus_leucophloia	Eucalyptus_leucophloia	Eucalyptus_leucophloia	Melliodorae
Euc_P6_Eucalyptus_leucophloia	Eucalyptus_leucophloia	Eucalyptus_leucophloia	Melliodorae
euc_leucoxylon_Cs716_P12MR_1	Eucalyptus_leucoxylon	Eucalyptus_leucoxylon	Melliodorae
P1_MR_Eucalyptus_sideoxylon	Eucalyptus_sideroxylon	Eucalyptus_sideroxylon	Melliodorae
Euc_P6_Eucalyptus_sideoxylon_750609_B08	Eucalyptus_sideroxylon	Eucalyptus_sideroxylon	Melliodorae
Euc_P6_Eucalyptus_ticarpa_8701791_E08	Eucalyptus_tricarpa	Eucalyptus_tricarpa	Melliodorae
P2_MR_Eucalyptus_merickiae_11041_P2_MR_C03	Eucalyptus_merrickiae	Eucalyptus_merrickiae	Merrickianae
Euc_P6_Eucalyptus_mannensis	Eucalyptus_mannensis	Eucalyptus_mannensis	Micrantherae
P1_MR_Eucalyptus_mannensis	Eucalyptus_mannensis	Eucalyptus_mannensis	Micrantherae
P13_MR_Eucalyptus_chataboma_11603_P13_MR_G04	Eucalyptus_chartaboma	Eucalyptus_chartaboma	Miniatae
P13_MR_Eucalyptus_chataboma_11615_P13_MR_A06	Eucalyptus_chartaboma	Eucalyptus_chartaboma	Miniatae
P4_MR_Eucalyptus_miniata_10511_P4_MR_F04	Eucalyptus_miniata	Eucalyptus_miniata	Miniatae
P4_MR_Eucalyptus_phoenicia_10527_P4_MR_A05	Eucalyptus_phoenicea	Eucalyptus_phoenicea	Miniatae
P1_MR_Eucalyptus_maginata_10941_P1_MR_B12	Eucalyptus_marginata	Eucalyptus_marginata	Occidentales
P1_MR_Eucalyptus_maginata	Eucalyptus_marginata	Eucalyptus_marginata	Occidentales
euc_staeri_Cs366_P12MR_21	Eucalyptus_staeri	Eucalyptus_staeri	Occidentales
Euc_P2_Eucalyptus_aequiopeta_23_E05	Eucalyptus_aequioperta	Eucalyptus_aequioperta	Ovulares
Euc_P8_Eucalyptus_aenacea_MC	Eucalyptus_arenacea	Eucalyptus_arenacea	Pachyphloiae
P4_MR_Eucalyptus_aenacea_10652_P4_MR_A07	Eucalyptus_arenacea	Eucalyptus_arenacea	Pachyphloiae
P8_MR_Eucalyptus_camfieldii_11499_P8_MR_H11	Eucalyptus_camfieldii	Eucalyptus_camfieldii	Pachyphloiae
euc_globoidea_Cs729_P12MR_4	Eucalyptus_globoidea	Eucalyptus_globoidea	Pachyphloiae
Euc_P4_Eucalyptus_laevopinea_245_D04	Eucalyptus_laevopinea	Eucalyptus_laevopinea	Pachyphloiae
P13_MR_Eucalyptus_ligustina_11666_P13_MR_H11	Eucalyptus_ligustrina	Eucalyptus_ligustrina	Pachyphloiae
P13_MR_Eucalyptus_ligustina_11671_P13_MR_D12	Eucalyptus_ligustrina	Eucalyptus_ligustrina	Pachyphloiae
Euc_P4_Eucalyptus_mckieana_248_D10	Eucalyptus_mckieana	Eucalyptus_mckieana	Pachyphloiae
Euc_P8_Eucalyptus_seraensis_MC	Eucalyptus_serraensis	Eucalyptus_serraensis	Pachyphloiae
Euc_P2_Eucalyptus_tenella_763_H08	Eucalyptus_tenella	Eucalyptus_tenella	Pachyphloiae
Euc_P2_Eucalyptus_victoiana_712_B04	Eucalyptus_victoriana	Eucalyptus_victoriana	Pachyphloiae
P1_MR_Eucalyptus_patens_10934_P1_MR_A12	Eucalyptus_patens	Eucalyptus_patens	Patentes
Euc_P8_Eucalyptus_paucifloa	Eucalyptus_pauciflora	Eucalyptus_pauciflora	Pauciflorae
Euc_P4_Eucalyptus_albida_46_F06	Eucalyptus_albida	Eucalyptus_albida	Porantherae
Euc_P4_Eucalyptus_fomanii_AHT	Eucalyptus_formanii	Eucalyptus_formanii	Porantherae
P8_MR_Eucalyptus_salicola_11369_P8_MR_F12	Eucalyptus_salicola	Eucalyptus_salicola	Porantherae
Euc_P6_Eucalyptus_uncinata	Eucalyptus_uncinata	Eucalyptus_uncinata	Porantherae
Euc_P2_Eucalyptus_consideniana_219_E01	Eucalyptus_consideniana	Eucalyptus_consideniana	Psathyroxyla
euc_pilularis_Cs482_P12MR_17	Eucalyptus_pilularis	Eucalyptus_pilularis	Pseudostringybarks
Euc_P6_Eucalyptus_pyocarpa_630205_G12	Eucalyptus_pyrocarpa	Eucalyptus_pyrocarpa	Pseudostringybarks
euc_pumila_Cs227_P12MR_7	Eucalyptus_pumila	Eucalyptus_pumila	Pumilae
Euc_P2_Eucalyptus_quadangulata_234_F08	Eucalyptus_quadrangulata	Eucalyptus_quadrangulata	Quadrangulatae
Euc_P8_Eucalyptus_elata_ANBG	Eucalyptus_elata	Eucalyptus_elata	Radiatae
Euc_P6_Eucalyptus_adiata	Eucalyptus_radiata	Eucalyptus_radiata	Radiatae
Euc_P8_Eucalyptus_adiata	Eucalyptus_radiata	Eucalyptus_radiata	Radiatae
euc_willisii_Cs492_P12MR_29	Eucalyptus_willisii	Eucalyptus_willisii	Radiatae
Euc_P4_Eucalyptus_decolo_486_D05	Eucalyptus_decolor	Eucalyptus_decolor	Rhodoxyla
Euc_P2_Eucalyptus_dua_775_G06	Eucalyptus_dura	Eucalyptus_dura	Rhodoxyla
Euc_P6_Eucalyptus_fusifomis_8604718_D11	Eucalyptus_fusiformis	Eucalyptus_fusiformis	Rhodoxyla
P13_MR_Eucalyptus_melanoleuca_11578_P13_MR_F01	Eucalyptus_melanoleuca	Eucalyptus_melanoleuca	Rhodoxyla
P13_MR_Eucalyptus_sicilifolia_11592_P13_MR_D03	Eucalyptus_sicilifolia	Eucalyptus_sicilifolia	Rhodoxyla
Euc_P6_Eucalyptus_sicilifolia_8603421_D12	Eucalyptus_sicilifolia	Eucalyptus_sicilifolia	Rhodoxyla
Euc_P6_Eucalyptus_suffulgens_8603520_E11	Eucalyptus_suffulgens	Eucalyptus_suffulgens	Rhodoxyla
P9_MR_Eucalyptus_suffulgens_11556_P9_MR_E12	Eucalyptus_suffulgens	Eucalyptus_suffulgens	Rhodoxyla
P13_MR_Eucalyptus_suffulgens_11589_P13_MR_A03	Eucalyptus_suffulgens	Eucalyptus_suffulgens	Rhodoxyla
Euc_P8_Eucalyptus_pellita_ANBG	Eucalyptus_pellita	Eucalyptus_pellita	Robustae
P4_MR_Eucalyptus_obusta_11492_P4_MR_F03	Eucalyptus_robusta	Eucalyptus_robusta	Robustae
Euc_P6_Eucalyptus_distubeosa	Eucalyptus_distuberosa	Eucalyptus_distuberosa	Rufispermae
Euc_P6_Eucalyptus_faseri	Eucalyptus_fraseri	Eucalyptus_fraseri	Rufispermae
Euc_P6_Eucalyptus_fenchiana_11_E03	Eucalyptus_frenchiana	Eucalyptus_frenchiana	Rufispermae
Euc_P4_Eucalyptus_valens_478_B05	Eucalyptus_valens	Eucalyptus_valens	Rufispermae
P4_MR_Coymbia_aparrerinja_10615_P4_MR_F06	Corymbia_aparrerinja	Corymbia_aparrerinja	Scutiformes
P4_MR_Coymbia__blakei_11483_P4_MR_F02	Corymbia_blakei	Corymbia_blakei	Scutiformes
P1_MR_Coymbia_confertiflora_10520_P1_MR_D02	Corymbia_confertiflora	Corymbia_confertiflora	Scutiformes
P13_MR_Coymbia_dallachiana_11591_P13_MR_C03	Corymbia_dallachiana	Corymbia_dallachiana	Scutiformes
P13_MR_Coymbia_dallachiana_11616_P13_MR_B06	Corymbia_dallachiana	Corymbia_dallachiana	Scutiformes
P4_MR_Coymbia_ferriticola_11117_P4_MR_C08	Corymbia_ferriticola	Corymbia_ferriticola	Scutiformes
P1_MR_Coymbia_flavescens_10566_P1_MR_G04	Corymbia_flavescens	Corymbia_flavescens	Scutiformes
P13_MR_Coymbia_gilbertensis_11609_P13_MR_C05	Corymbia_gilbertensis	Corymbia_gilbertensis	Scutiformes
P1_MR_Coymbia_grandifolia_10526_P1_MR_H02	Corymbia_grandifolia	Corymbia_grandifolia	Scutiformes
P1_MR_Coymbia_polysciada_10510_P1_MR_G01	Corymbia_polysciada	Corymbia_polysciada	Scutiformes
euc_gomphocephala_Cs357_P12MR_22	Eucalyptus_gomphocephala	Eucalyptus_gomphocephala	Sect_Bolites
euc_howittiana_Cs496_P12MR_5	Eucalyptus_howittiana	Eucalyptus_howittiana	Sect_Domesticae
P13_MR_Eucalyptus_howittiana_11613_P13_MR_G05	Eucalyptus_howittiana	Eucalyptus_howittiana	Sect_Domesticae
P13_MR_Eucalyptus_averetiana_11658_P13_MR_H10	Eucalyptus_raveretiana	Eucalyptus_raveretiana	Sect_Domesticae
P13_MR_Eucalyptus_averetiana_11659_P13_MR_A11	Eucalyptus_raveretiana	Eucalyptus_raveretiana	Sect_Domesticae
Euc_P8_Eucalyptus_deglupta_BG	Eucalyptus_deglupta	Eucalyptus_deglupta	Sect_Equatoria
P13_MR_Coymbia_citriodora	Corymbia_citriodora	Corymbia_citriodora	Maculatae
P13_MR_Coymbia_aureola_11598_P13_MR_B04	Corymbia_aureola	Corymbia_aureola	Sect_Naviculares
P13_MR_Coymbia_bloxsomei_11665_P13_MR_G11	Corymbia_bloxsomei	Corymbia_bloxsomei	Sect_Naviculares
P13_MR_Coymbia_bunites_11585_P13_MR_E02	Corymbia_bunites	Corymbia_bunites	Sect_Naviculares
P13_MR_Coymbia_leichhardtii_11595_P13_MR_G03	Corymbia_leichhardtii	Corymbia_leichhardtii	Sect_Naviculares
P13_MR_Coymbia_leptoloma_11655_P13_MR_E10	Corymbia_leptoloma	Corymbia_leptoloma	Sect_Naviculares
P13_MR_Coymbia_petalophylla_11581_P13_MR_A02	Corymbia_petalophylla	Corymbia_petalophylla	Sect_Naviculares
P13_MR_Coymbia_scabrida_11593_P13_MR_E03	Corymbia_scabrida	Corymbia_scabrida	Sect_Naviculares
Euc_P8_Eucalyptus_cladocalyx_ANBG	Eucalyptus_cladocalyx	Eucalyptus_cladocalyx	Sect_Sejunctae
P13_MR_Coymbia_torelliana_11619_P13_MR_E06	Corymbia_torelliana	Corymbia_torelliana	Sect_Torellianae
Euc_P6_Eucalyptus_venicosa_ANBG	Eucalyptus_vernicosa	Eucalyptus_vernicosa	Semiunicolores
Euc_P6_Eucalyptus_atata_8603434_H11	Eucalyptus_atrata	Eucalyptus_atrata	Siderophloiae
P13_MR_Eucalyptus_beaniana_11663_P13_MR_E11	Eucalyptus_beaniana	Eucalyptus_beaniana	Siderophloiae
P13_MR_Eucalyptus_cebra_11596_P13_MR_H03	Eucalyptus_crebra	Eucalyptus_crebra	Siderophloiae
P13_MR_Eucalyptus_exilipes_11606_P13_MR_H04	Eucalyptus_exilipes	Eucalyptus_exilipes	Siderophloiae
P1_MR_Eucalyptus_jensenii_10549_P1_MR_E03	Eucalyptus_jensenii	Eucalyptus_jensenii	Siderophloiae
P1_MR_Eucalyptus_melanophloia_10636_P1_MR_A08	Eucalyptus_melanophloia	Eucalyptus_melanophloia	Siderophloiae
Euc_P6_Eucalyptus_quadicostata_8603516_F12	Eucalyptus_quadricostata	Eucalyptus_quadricostata	Siderophloiae
Euc_P8_Eucalyptus_sideophloia_ANBG	Eucalyptus_siderophloia	Eucalyptus_siderophloia	Siderophloiae
P13_MR_Eucalyptus_staigeiana_11624_P13_MR_B07	Eucalyptus_staigeriana	Eucalyptus_staigeriana	Siderophloiae
P13_MR_Eucalyptus_staigeiana_11623_P13_MR_A07	Eucalyptus_staigeriana	Eucalyptus_staigeriana	Siderophloiae
P13_MR_Eucalyptus_tholifomis_11597_P13_MR_A04	Eucalyptus_tholiformis	Eucalyptus_tholiformis	Siderophloiae
P13_MR_Eucalyptus_similis_11602_P13_MR_F04	Eucalyptus_similis	Eucalyptus_similis	Similes
euc_pachycalyx_Cs305_P12MR_23	Eucalyptus_pachycalyx	Eucalyptus_pachycalyx	Squamosae
euc_stenostoma_Cs733_P12MR_11	Eucalyptus_stenostoma	Eucalyptus_stenostoma	Stenostomae
Euc_P2_Eucalyptus_canei_757_F07	Eucalyptus_carnei	Eucalyptus_carnei	Stricklandianae
P8_MR_Eucalyptus_dendomorpha_11502_P8_MR_C12	Eucalyptus_dendromorpha	Eucalyptus_dendromorpha	Strictae
Euc_P4_Eucalyptus_kybeanensis_AHT	Eucalyptus_kybeanensis	Eucalyptus_kybeanensis	Strictae
P8_MR_Eucalyptus_sticta_11504_P8_MR_E12	Eucalyptus_stricta	Eucalyptus_stricta	Strictae
P1_MR_Eucalyptus_agillacea_10572_P1_MR_A05	Eucalyptus_argillacea	Eucalyptus_argillacea	Striolatae
P1_MR_Eucalyptus_chloophylla_10600_P1_MR_D06	Eucalyptus_chlorophylla	Eucalyptus_chlorophylla	Striolatae
Euc_P8_Eucalyptus_coolabah_MC	Eucalyptus_coolabah	Eucalyptus_coolabah	Striolatae
P4_MR_Eucalyptus_coolabah_10582_P4_MR_A06	Eucalyptus_coolabah	Eucalyptus_coolabah	Striolatae
P1_MR_Eucalyptus_micotheca_10519_P1_MR_C02	Eucalyptus_microtheca	Eucalyptus_microtheca	Striolatae
Euc_P8_Eucalyptus_micotheca_MC	Eucalyptus_microtheca	Eucalyptus_microtheca	Striolatae
P1_MR_Eucalyptus_puinosa	Eucalyptus_pruinosa	Eucalyptus_pruinosa	Striolatae
P1_MR_Eucalyptus_tectifica_10509_P1_MR_F01	Eucalyptus_tectifica	Eucalyptus_tectifica	Striolatae
Euc_P2_Eucalyptus_victix_327_F05	Eucalyptus_victrix	Eucalyptus_victrix	Striolatae
Euc_P6_Eucalyptus_victix_327_F02	Eucalyptus_victrix	Eucalyptus_victrix	Striolatae
P1_MR_Eucalyptus_victix_10602_P1_MR_E06	Eucalyptus_victrix	Eucalyptus_victrix	Striolatae
P1_MR_Eucalyptus_victix_10614_P1_MR_G06	Eucalyptus_victrix	Eucalyptus_victrix	Striolatae
P1_MR_Eucalyptus_albens_10643_P1_MR_G08	Eucalyptus_albens	Eucalyptus_albens	Subbuxeales
Euc_P2_Eucalyptus_albopupurea_3_B03	Eucalyptus_albopurpurea	Eucalyptus_albopurpurea	Subbuxeales
Euc_P4_Eucalyptus_castensis_653995_D12	Eucalyptus_castrensis	Eucalyptus_castrensis	Subbuxeales
Euc_P6_Eucalyptus_moluccana_50761_C08	Eucalyptus_moluccana	Eucalyptus_moluccana	Subbuxeales
P1_MR_Eucalyptus_thozetiana_10632_P1_MR_F07	Eucalyptus_thozetiana	Eucalyptus_thozetiana	Subbuxeales
P1_MR_Eucalyptus_viidis_10638_P1_MR_C08	Eucalyptus_viridis	Eucalyptus_viridis	Subbuxeales
P4_MR_Eucalyptus_subeea_10904B_P4_MR_C04	Eucalyptus_suberea	Eucalyptus_suberea	Subereae
P3_MR_Eucalyptus_delicata_11370_P3_MR_H04	Eucalyptus_delicata	Eucalyptus_delicata	Subulatae
Euc_P2_Eucalyptus_flocktoniae	Eucalyptus_flocktoniae	Eucalyptus_flocktoniae	Subulatae
P4_MR_Eucalyptus_gillii_11477_P4_MR_B02	Eucalyptus_gillii	Eucalyptus_gillii	Subulatae
Euc_P2_Eucalyptus_kochii_657_C05	Eucalyptus_kochii	Eucalyptus_kochii	Subulatae
Euc_P6_Eucalyptus_longissima_9806510_D07	Eucalyptus_longissima	Eucalyptus_longissima	Subulatae
Euc_P2_Eucalyptus_modeata_473_C02	Eucalyptus_moderata	Eucalyptus_moderata	Subulatae
Euc_P4_Eucalyptus_modeata_274_G07	Eucalyptus_moderata	Eucalyptus_moderata	Subulatae
euc_optima_Cs708_P12MR_3	Eucalyptus_optima	Eucalyptus_optima	Subulatae
Euc_P2_Eucalyptus_socialis	Eucalyptus_socialis	Eucalyptus_socialis	Subulatae
P1_MR_Eucalyptus_socialis	Eucalyptus_socialis	Eucalyptus_socialis	Subulatae
Euc_P4_Eucalyptus_ultima_697_F03	Eucalyptus_ultima	Eucalyptus_ultima	Subulatae
P4_MR_Coymbia_cadophora	Corymbia_cadophora	Corymbia_cadophora	Terminalipterae
P3_MR_Coymbia_deserticola	Corymbia_deserticola	Corymbia_deserticola	Terminalipterae
P1_MR_Coymbia_pachycarpa_10599_P1_MR_C06	Corymbia_pachycarpa	Corymbia_pachycarpa	Terminalipterae
P1_MR_Coymbia_zygophylla_10585_P1_MR_G05	Corymbia_zygophylla	Corymbia_zygophylla	Terminalipterae
P4_MR_Coymbia_zygophylla_10581_P4_MR_H05	Corymbia_zygophylla	Corymbia_zygophylla	Terminalipterae
P1_MR_Coymbia_arafurica_10514_P1_MR_A02	Corymbia_arafurica	Corymbia_arafurica	Tessellatae
Euc_P6_Coymbia_arafurica_CANB	Corymbia_arafurica	Corymbia_arafurica	Tessellatae
P1_MR_Coymbia_bella_10518_P1_MR_B02	Corymbia_bella	Corymbia_bella	Tessellatae
P1_MR_Coymbia_bella_10562_P1_MR_D04	Corymbia_bella	Corymbia_bella	Tessellatae
P13_MR_Coymbia_papuana_Charles	Corymbia_papuana	Corymbia_papuana	Tessellatae
P13_MR_Coymbia_tessellaris_11590_P13_MR_B03	Corymbia_tessellaris	Corymbia_tessellaris	Tessellatae
P1_MR_Eucalyptus_incassata_10653_P1_MR_B09	Eucalyptus_incrassata	Eucalyptus_incrassata	Tetrapterae
euc_stoatei_Cs191_P12MR_24	Eucalyptus_stoatei	Eucalyptus_stoatei	Tetrapterae
P2_MR_Eucalyptus_concinna_11093_P2_MR_H04	Eucalyptus_concinna	Eucalyptus_concinna	Torquatae
Euc_P2_Eucalyptus_giffithsii_15_D02	Eucalyptus_griffithsii	Eucalyptus_griffithsii	Torquatae
P1_MR_Eucalyptus_giffithsii_10739_P1_MR_H09	Eucalyptus_griffithsii	Eucalyptus_griffithsii	Torquatae
P3_MR_Coymbia_trachyphloia_11385_P3_MR_B06	Corymbia_trachyphloia	Corymbia_trachyphloia	Trachyphloiae
Euc_P2_Eucalyptus_botyoides_304_A01	Eucalyptus_botryoides	Eucalyptus_botryoides	Transversae
Euc_P4_Eucalyptus_acaciifomis_214_A12	Eucalyptus_acaciiformis	Eucalyptus_acaciiformis	Viminales
Euc_P6_Eucalyptus_alligatix	Eucalyptus_alligatrix	Eucalyptus_alligatrix	Viminales
P8_MR_Eucalyptus_baeuelenii_11501_P8_MR_B12	Eucalyptus_baeuerlenii	Eucalyptus_baeuerlenii	Viminales
Euc_P4_Eucalyptus_benthamii_423_A11	Eucalyptus_benthamii	Eucalyptus_benthamii	Viminales
Euc_P6_Eucalyptus_cephalocapa_178_A02	Eucalyptus_cephalocarpa	Eucalyptus_cephalocarpa	Viminales
Euc_P6_Eucalyptus_cineea	Eucalyptus_cinerea	Eucalyptus_cinerea	Viminales
Euc_P8_Eucalyptus_coticosa_ANBG	Eucalyptus_corticosa	Eucalyptus_corticosa	Viminales
Euc_P6_Eucalyptus_dorigoensis_9707108_B07	Eucalyptus_dorrigoensis	Eucalyptus_dorrigoensis	Viminales
Euc_P4_Eucalyptus_elliptica_69616_G12	Eucalyptus_elliptica	Eucalyptus_elliptica	Viminales
Euc_P4_Eucalyptus_imlayensis_782689_E12	Eucalyptus_imlayensis	Eucalyptus_imlayensis	Viminales
Euc_P6_Eucalyptus_mannifea	Eucalyptus_mannifera	Eucalyptus_mannifera	Viminales
euc_perriniana_Cs742_P12MR_10	Eucalyptus_perriniana	Eucalyptus_perriniana	Viminales
Euc_P4_Eucalyptus_pulveulenta_684_H03	Eucalyptus_pulverulenta	Eucalyptus_pulverulenta	Viminales
P9_MR_Eucalyptus_scopaia_11550_P9_MR_G12	Eucalyptus_scoparia	Eucalyptus_scoparia	Viminales
Euc_P2_Eucalyptus_splendens	Eucalyptus_splendens	Eucalyptus_splendens	Viminales
Euc_P6_Eucalyptus_splendens	Eucalyptus_splendens	Eucalyptus_splendens	Viminales
P13_MR_Eucalyptus_acmenoides_11584_P13_MR_D02	Eucalyptus_acmenoides	Eucalyptus_acmenoides	White-mahoganies
Euc_P4_Eucalyptus_acmenoides_624_A07	Eucalyptus_acmenoides	Eucalyptus_acmenoides	White-mahoganies
Euc_P6_Eucalyptus_apothalassica_721925_F11	Eucalyptus_apothalassica	Eucalyptus_apothalassica	White-mahoganies
Euc_P4_Eucalyptus_canea_718_D02	Eucalyptus_carnea	Eucalyptus_carnea	White-mahoganies
P13_MR_Eucalyptus_mediocis_11588_P13_MR_H02	Eucalyptus_mediocris	Eucalyptus_mediocris	White-mahoganies
P13_MR_Eucalyptus_mediocis_11643_P13_MR_D09	Eucalyptus_mediocris	Eucalyptus_mediocris	White-mahoganies
P4_MR_Eucalyptus_psammitica_11493_P4_MR_G03	Eucalyptus_psammitica	Eucalyptus_psammitica	White-mahoganies
P10_MR_Aillastrum_gummiferum_11406_P10_MR_H03	Aillastrum_gummiferum	Aillastrum_gummiferum	NA
P1_MR_Angophoa_melanoxylon_10637_P1_MR_B08	Angophora_melanoxylon	Angophora_melanoxylon	Angophora
Euc_P2_Angophoa_woodsiana_LAN58_F09	Angophora_woodsiana	Angophora_woodsiana	Angophora
P9_MR_Backhousia_mytifolia_11520_P9_MR_B04	Backhousia_mytifolia	Backhousia_mytifolia	NA
Euc_P2_Coymbia_catenaria_240_E07	Corymbia_catenaria	Corymbia_catenaria	NA
P10_MR_Coymbia_chartacea_JOW	Corymbia_chartacea	Corymbia_chartacea	Isobilaterales
P1_MR_Coymbia_furruginea_10538_P1_MR_B03	Corymbia_furruginea	Corymbia_furruginea	NA
Euc_P8_Coymbia_henryi_ANBG	Corymbia_henryi	Corymbia_henryi	Maculatae
P13_MR_Coymbia_lamprophylla_11607_P13_MR_A05	Corymbia_lamprophylla	Corymbia_lamprophylla	Dorsiventrales
P13_MR_Coymbia_ligans_11610_P13_MR_D05	Corymbia_ligans	Corymbia_ligans	Dorsiventrales
P13_MR_Coymbia_ligans_11614_P13_MR_H05	Corymbia_ligans	Corymbia_ligans	Dorsiventrales
P13_MR_Coymbia_paractia_GTC	Corymbia_paractia	Corymbia_paractia	Sect_Abbreviatae
P13_MR_Coymbia_serendipita_11618_P13_MR_D06	Corymbia_serendipita	Corymbia_serendipita	Dorsiventrales
Euc_P6_Eucalyptus_alaticaulis_371_G02	Eucalyptus_alaticaulis	Eucalyptus_alaticaulis	Globulares
P1_MR_Eucalyptus_bachyandra_10560_P1_MR_C04	Eucalyptus_bachyandra	Eucalyptus_bachyandra	NA
Euc_P8_Eucalyptus_bachyandra_MC	Eucalyptus_bachyandra	Eucalyptus_bachyandra	NA
P4_MR_Eucalyptus_bachyandra_10534_P4_MR_C05	Eucalyptus_bachyandra	Eucalyptus_bachyandra	NA
Euc_P6_Eucalyptus_beyeiana_163_B02	Eucalyptus_beyeiana	Eucalyptus_beyeiana	NA
Euc_P4_Eucalyptus_bachycalyx_508_A08	Eucalyptus_brachycalyx	Eucalyptus_brachycalyx	Torquatae
Euc_P4_Eucalyptus_bunnea_619_D03	Eucalyptus_bunnea	Eucalyptus_bunnea	NA
P3_MR_Eucalyptus_cloeziana_11383_P3_MR_H05	Eucalyptus_cloeziana	Eucalyptus_cloeziana	Subgen_Idiogenes
Euc_P4_Eucalyptus_comitae_vallis_465_F04	Eucalyptus_comitae	Eucalyptus_comitae_vallis	NA
Euc_P8_Eucalyptus_eythrocorys_ANBG	Eucalyptus_erythrocorys	Eucalyptus_erythrocorys	Heteropterae
Euc_P4_Eucalyptus_famelica_AHT	Eucalyptus_famelica	Eucalyptus_famelica	NA
P4_MR_Eucalyptus_guilfoylei_10953_P4_MR_H07	Eucalyptus_guilfoylei	Eucalyptus_guilfoylei	Subgen_Cruciformes
P1_MR_Eucalyptus_lagiflorens_10639_P1_MR_D08	Eucalyptus_largiflorens	Eucalyptus_largiflorens	Buxeales
P1_MR_Eucalyptus_limitais_10587_P1_MR_H05	Eucalyptus_limitais	Eucalyptus_limitais	NA
P1_MR_Eucalyptus_micocarpa_10642_P1_MR_F08	Eucalyptus_microcarpa	Eucalyptus_microcarpa	Subbuxeales
Euc_P6_Eucalyptus_minigwalica_184_F01	Eucalyptus_minigwalica	Eucalyptus_minigwalica	NA
P3_MR_Eucalyptus_minigwalica_11451_P3_MR_B12	Eucalyptus_minigwalica	Eucalyptus_minigwalica	NA
Euc_P6_Eucalyptus_nandewairca_9707924_A01	Eucalyptus_nandewairca	Eucalyptus_nandewairca	NA
euc_nitada_Cs744_P12MR_9	Eucalyptus_nitada	Eucalyptus_nitada	NA
Euc_P6_Eucalyptus_quinnioum_9707932_F07	Eucalyptus_quinnioum	Eucalyptus_quinnioum	NA
P13_MR_Eucalyptus_ubiginosa_11662_P13_MR_D11	Eucalyptus_rubiginosa	Eucalyptus_rubiginosa	Rubiginosae
P13_MR_Eucalyptus_ubiginosa_11664_P13_MR_F11	Eucalyptus_rubiginosa	Eucalyptus_rubiginosa	Rubiginosae
P13_MR_Eucalyptus_teeticornis	Eucalyptus_tereticornis	Eucalyptus_tereticornis	Exsertae
P13_MR_Eucalyptus_tenuipes_11582_P13_MR_B02	Eucalyptus_tenuipes	Eucalyptus_tenuipes	Subgen_Cuboidea
P1_MR_Eucalyptus_tephodes_10597_P1_MR_A06	Eucalyptus_tephodes	Eucalyptus_tephodes	NA
Euc_P4_Eucalyptus_tetapleura_746_C11	Eucalyptus_tetrapleura	Eucalyptus_tetrapleura	Rhodoxyla
P10_MR_Eucalyptus__upestris_RLB	Eucalyptus_rupestris	Eucalyptus_rupestris	NA
euc_verrucata_Cs715_P12MR_2	Eucalyptus_verrucata	Eucalyptus_verrucata	Pachyphloiae
P7_MR_Melaleuca_eleuteostachya_11149_P7_MR_C06	Melaleuca_eleuteostachya	Melaleuca_eleuteostachya	NA
P6_MR_Melaleuca_leucadenda_10318_P6_MR_G07	Melaleuca_leucadenda	Melaleuca_leucadenda	NA
P13_MR_Osbonia_octodonta_11622_P13_MR_H06	Osbonia_octodonta	Osbonia_octodonta	NA
P13_MR_Syncapia_glomulifera_11646_P13_MR_F09	Syncapia_glomulifera	Syncapia_glomulifera	NA
Euc_P6_Syncapia_glomulifera_Jervis	Syncapia_glomulifera	Syncapia_glomulifera	NA
Euc_P6_Syncapia_hillii_612122_G11	Syncapia_hillii	Syncapia_hillii	NA
P10_MR_Tistaniopsis_laurina_11519_P10_MR_A04	Tistaniopsis_laurina	Tistaniopsis_laurina	NA
