## Supplementary material for "Conserved strategies underpin the replicated evolution of aridity tolerance in trees": data and code: euc_taxa_to_drop.csv

taxon_sp	reason_excluded
Eucalyptus_aggregata	flagged as potentially erroneous in Thronhill 2019 supp info
Eucalyptus_beardiana	flagged as potentially erroneous in Thronhill 2019 supp info
Eucalyptus_concinna	flagged as potentially erroneous in Thronhill 2019 supp info
Eucalyptus_cyclostoma	flagged as potentially erroneous in Thronhill 2019 supp info
Eucalyptus_dundasii	flagged as potentially erroneous in Thronhill 2019 supp info
Eucalyptus_longifolia	flagged as potentially erroneous in Thronhill 2019 supp info
Eucalyptus_subangusta	flagged as potentially erroneous in Thronhill 2019 supp info
Eucalyptus_tetraptera	flagged as potentially erroneous in Thronhill 2019 supp info
Eucalyptus_wubinensis	flagged as potentially erroneous in Thronhill 2019 supp info
Eucalyptus_absita	incongruent with Crisp section-level consensus tree
Eucalyptus_calycogona	incongruent with Crisp section-level consensus tree
Eucalyptus_celastroides	incongruent with Crisp section-level consensus tree
Eucalyptus_cuprea	incongruent with Crisp section-level consensus tree
Eucalyptus_gracilis	incongruent with Crisp section-level consensus tree
Eucalyptus_halophila	incongruent with Crisp section-level consensus tree
Eucalyptus_petraea	incongruent with Crisp section-level consensus tree
Eucalyptus_prolixa	incongruent with Crisp section-level consensus tree
Eucalyptus_quadrans	incongruent with Crisp section-level consensus tree
Eucalyptus_yilgarnensis	incongruent with Crisp section-level consensus tree
Corymbia_hylandii	incongruent with Crisp section-level consensus tree
Corymbia_porrecta	incongruent with Crisp section-level consensus tree
Eucalyptus_arborella	incongruent with Crisp section-level consensus tree
Eucalyptus_orthostemon	incongruent with Crisp section-level consensus tree
Eucalyptus_capillosa	incongruent with Crisp section-level consensus tree
Eucalyptus_wandoo	incongruent with Crisp section-level consensus tree
Corymbia_trachyphloia	incongruent with Crisp section-level consensus tree; flagged as potentially erroneous in Thronhill 2019 supp info
Eucalyptus_brevipes	incongruent with Crisp section-level consensus tree; flagged as potentially erroneous in Thronhill 2019 supp info
Eucalyptus_pilbarensis	incongruent with Crisp section-level consensus tree; flagged as potentially erroneous in Thronhill 2019 supp info
Eucalyptus_transcontinentalis	incongruent with Crisp section-level consensus tree; flagged as potentially erroneous in Thronhill 2019 supp info
Eucalyptus_websteriana	incongruent with Crisp section-level consensus tree; flagged as potentially erroneous in Thronhill 2019 supp info
Eucalyptus_whitei	incongruent with Crisp section-level consensus tree; flagged as potentially erroneous in Thronhill 2019 supp info
