## Supplementary Tables for "Conserved strategies underpin the replicated evolution of aridity tolerance in trees"

### Sheet: Table S1
Table S1. Factor loadings for functional traits and climate niche variables for the first four principle components of PCA.
	PC1	PC2	PC3	PC4
leaf area	0.162	0.173	-0.93	0.012
LMA	-0.337	-0.288	-0.267	-0.144
leaf Narea	-0.306	-0.447	-0.121	0.189
leaf δ13C	-0.339	-0.202	0.001	0.315
max height	0.318	0.064	0.013	0.873
wood desnity	-0.345	0.046	0.103	0.042
temperature	-0.158	0.657	0.059	-0.092
moisture	0.401	-0.138	-0.004	-0.184
soil P	0.36	-0.084	0.184	-0.085
soil bulk density	-0.34	0.428	0.001	0.175
leaf area
LMA
leaf N per area
leaf d13C
max height
wood density
temperature
moisture
soil P

### Sheet: Table S2
Table S2. Cumulative variance of principle components from PCA of functional traits and species mean environmental niche variables.
	PC1	PC2	PC3	PC4	PC5	PC6	PC7	PC8	PC9	PC10
Standard deviation	2.2212	1.3179	0.95471	0.76147	0.7156	0.638	0.63229	0.51638	0.37539	0.33396
Proportion of Variance	0.4934	0.1737	0.09115	0.05798	0.0512	0.0407	0.03998	0.02666	0.01409	0.01115
Cumulative Proportion	0.4934	0.6671	0.75823	0.81621	0.8674	0.9081	0.94809	0.97476	0.98885	1
Standard deviation
Proportion of Variance

### Sheet: Table S3
Table S3. Proportion of variance explained for each functional trait and environmental niche variable from MR-PMM. Species-level traits are partitioned into phylogenetic and residual components, while traits varying within-species are partitioned into phylogenetic, non-phylogenetic, study, fixed, and residual components. Values reported are posterior mean estimates for each varaince component.
response	fixed effects	phylogenetic	non_phylogenetic	study	residual	total (variance explained)
wood density	0.01	0.63	0.05	0.16	0.14	0.86
LMA	<0.01	0.84	0.07	0.03	0.06	0.94
leaf_N	0.01	0.7	0.05	0.13	0.1	0.9
leaf_d13C	0.03	0.5	0.06	0.29	0.12	0.88
leaf area	<0.01	0.6	0.11	0.24	0.05	0.95
max height	-	0.89	-	-	0.11	0.89
temperature	-	0.98	-	-	0.02	0.98
moisture	-	0.93	-	-	0.07	0.93
soil P	-	0.91	-	-	0.09	0.91
soil bulk density	-	0.94	-	-	0.06	0.94

### Sheet: Table S4
Table S4. Phylogenetic and non-phylogenetic standard and partial correlations between functional traits and environmental niche variables from MR-PMM. Values reported are posterior means and lower and upper 95% CI.
parameter	standard						partial
	phylogenetic			non-phylogenetic			phylogenetic			non-phylogenetic
	mean	lower	upper	mean	lower	upper	mean	lower	upper	mean	lower	upper
lma:wd	0.625	0.383	0.805	0.357	0.186	0.513	0.129	0.018	0.254	0.163	0.025	0.292
leaf.n:wd	0.36	0.011	0.643	0.21	-0.014	0.418	-0.004	-0.167	0.142	-0.049	-0.214	0.111
leaf.d13c:wd	0.446	0.124	0.699	0.326	0.119	0.52	0.025	-0.116	0.136	0.062	-0.132	0.247
la:wd	-0.395	-0.668	-0.046	-0.271	-0.429	-0.104	-0.285	-0.502	-0.056	-0.354	-0.507	-0.17
ph:wd	-0.671	-0.834	-0.439	-0.324	-0.465	-0.172	-0.194	-0.33	-0.065	-0.288	-0.429	-0.122
temp:wd	0.409	0.072	0.72	0.084	-0.083	0.247	0.271	0.115	0.432	0.02	-0.124	0.16
moisture:wd	-0.7	-0.876	-0.455	-0.245	-0.418	-0.07	-0.139	-0.235	-0.029	-0.002	-0.118	0.116
p.soil:wd	-0.628	-0.802	-0.397	-0.208	-0.359	-0.051	-0.083	-0.175	0.038	-0.199	-0.365	-0.021
bd.soil:wd	0.667	0.399	0.869	0.109	-0.051	0.266	0.155	0.03	0.254	-0.078	-0.182	0.025
leaf.n:lma	0.763	0.566	0.898	0.716	0.616	0.801	0.288	0.164	0.434	0.421	0.343	0.501
leaf.d13c:lma	0.704	0.485	0.86	0.361	0.216	0.497	0.148	0.027	0.245	0.036	-0.081	0.139
la:lma	-0.345	-0.629	-0.017	0.069	-0.038	0.177	0.024	-0.139	0.229	0.187	0.09	0.283
ph:lma	-0.728	-0.871	-0.525	-0.388	-0.481	-0.289	-0.191	-0.327	-0.085	-0.316	-0.409	-0.225
temp:lma	-0.014	-0.317	0.311	-0.175	-0.3	-0.047	-0.066	-0.192	0.062	-0.181	-0.266	-0.096
moisture:lma	-0.644	-0.829	-0.396	-0.316	-0.422	-0.203	-0.141	-0.224	-0.053	-0.12	-0.181	-0.057
p.soil:lma	-0.713	-0.864	-0.5	-0.186	-0.294	-0.073	-0.134	-0.221	-0.041	-0.118	-0.208	-0.026
bd.soil:lma	0.43	0.127	0.682	0.042	-0.079	0.16	0.041	-0.069	0.125	-0.024	-0.086	0.038
leaf.d13c:leaf.n	0.734	0.531	0.873	0.54	0.388	0.672	0.231	0.092	0.381	0.26	0.16	0.35
la:leaf.n	-0.385	-0.673	-0.045	-0.053	-0.192	0.087	0.021	-0.19	0.251	0.017	-0.102	0.133
ph:leaf.n	-0.55	-0.776	-0.262	-0.241	-0.376	-0.098	-0.086	-0.21	0.07	-0.082	-0.191	0.034
temp:leaf.n	-0.321	-0.591	-0.001	-0.357	-0.522	-0.179	-0.305	-0.46	-0.163	-0.324	-0.415	-0.232
moisture:leaf.n	-0.493	-0.741	-0.17	-0.391	-0.522	-0.251	-0.187	-0.327	-0.058	-0.2	-0.269	-0.13
p.soil:leaf.n	-0.584	-0.794	-0.302	-0.125	-0.272	0.025	-0.135	-0.244	-0.016	-0.063	-0.171	0.046
bd.soil:leaf.n	0.169	-0.188	0.498	-0.047	-0.224	0.137	-0.037	-0.168	0.09	-0.065	-0.143	0.023
la:leaf.d13c	-0.575	-0.796	-0.28	-0.3	-0.431	-0.161	-0.22	-0.409	-0.026	-0.259	-0.383	-0.125
ph:leaf.d13c	-0.658	-0.842	-0.407	-0.271	-0.405	-0.129	-0.133	-0.241	-0.004	-0.105	-0.238	0.031
temp:leaf.d13c	-0.282	-0.575	0.065	-0.05	-0.239	0.141	-0.224	-0.37	-0.07	-0.115	-0.239	0.014
moisture:leaf.d13c	-0.481	-0.726	-0.167	-0.59	-0.704	-0.458	-0.113	-0.224	-0.015	-0.305	-0.377	-0.231
p.soil:leaf.d13c	-0.679	-0.861	-0.42	-0.222	-0.373	-0.064	-0.17	-0.274	-0.072	-0.104	-0.238	0.032
bd.soil:leaf.d13c	0.262	-0.094	0.578	0.202	0.006	0.386	0.033	-0.087	0.148	0.027	-0.079	0.125
ph:la	0.582	0.306	0.785	0.181	0.088	0.273	0.264	0.067	0.455	0.012	-0.1	0.126
temp:la	0.399	0.104	0.646	0.07	-0.044	0.182	0.32	0.143	0.502	0.088	-0.018	0.198
moisture:la	0.113	-0.209	0.418	0.341	0.242	0.436	-0.099	-0.23	0.041	0.216	0.137	0.292
p.soil:la	0.433	0.129	0.681	0.016	-0.086	0.118	0.097	-0.071	0.257	-0.2	-0.303	-0.093
bd.soil:la	-0.021	-0.35	0.31	-0.112	-0.217	-0.005	0.056	-0.114	0.205	-0.072	-0.154	0.009
temp:ph	-0.033	-0.359	0.285	-0.114	-0.228	0.003	-0.028	-0.169	0.109	-0.217	-0.324	-0.114
moisture:ph	0.55	0.273	0.769	0.263	0.157	0.367	0.045	-0.075	0.129	-0.007	-0.091	0.073
p.soil:ph	0.706	0.488	0.865	0.184	0.08	0.287	0.107	-0.009	0.203	-0.039	-0.152	0.073
bd.soil:ph	-0.483	-0.726	-0.185	-0.13	-0.238	-0.02	-0.091	-0.192	0.017	-0.004	-0.08	0.074
moisture:temp	-0.505	-0.74	-0.252	-0.325	-0.436	-0.207	-0.265	-0.379	-0.162	-0.221	-0.285	-0.155
p.soil:temp	-0.105	-0.408	0.202	-0.226	-0.337	-0.109	0.002	-0.122	0.153	-0.11	-0.204	-0.003
bd.soil:temp	0.686	0.481	0.86	0.661	0.572	0.738	0.418	0.288	0.548	0.427	0.36	0.497
p.soil:moisture	0.743	0.568	0.87	0.328	0.223	0.429	0.168	0.091	0.253	0.038	-0.053	0.12
bd.soil:moisture	-0.838	-0.926	-0.715	-0.657	-0.728	-0.576	-0.261	-0.381	-0.171	-0.344	-0.4	-0.291
bd.soil:p.soil	-0.701	-0.834	-0.518	-0.546	-0.627	-0.456	-0.239	-0.378	-0.141	-0.393	-0.469	-0.323

### Sheet: Table S5
Table S5. Posterior summaries of counts of each node clasification category based on 100 posterior draws from an ancestral state reconstruction of species mean moisture index from MR-PMM. Nodes were classified as X_Y based on their own reconstructed state (X) and that of their descendants (Y). States were defined as mesic (M), semi-arid (S) or arid (A) based on reconstructed values of moisture in…
transition category	mean	lower CI	upper CI
M_M	184	149	197
M_S	44	25	58
M_A	3	0	8
S_S	142	108	164
S_A	60	46	87
S_M	54	46	81
A_A	104	66	133
A_S	39	30	61
A_M	0	0	0
